# Cell atlas of the regenerating human liver after portal vein embolization

**DOI:** 10.1101/2021.06.03.444016

**Authors:** Agnieska Brazovskaja, Tomás Gomes, Christiane Körner, Zhisong He, Theresa Schaffer, Julian Connor Eckel, René Hänsel, Malgorzata Santel, Timm Denecke, Michael Dannemann, Mario Brosch, Jochen Hampe, Daniel Seehofer, Georg Damm, J. Gray Camp, Barbara Treutlein

**Affiliations:** Max Planck Institute for Evolutionary Anthropology, Leipzig, Germany; Department of Biosystems Science and Engineering, ETH Zürich, Basel, Switzerland; Department of Hepatobiliary Surgery and Visceral Transplantation, Leipzig University, Leipzig, Germany; Rudolf-Schönheimer Institute for Biochemistry, Faculty of Medicine, Leipzig University, Leipzig, Germany; Institute for Medical Informatics, Statistics and Epidemiology (IMISE), Leipzig University, Leipzig, Germany; Department of Diagnostic and Interventional Radiology, Leipzig University, Leipzig, Germany; Institute of Genomics, University of Tartu, Tartu, Estonia; Medical Department 1, University Hospital Dresden, Technical University Dresden, Dresden, Germany; Center for Regenerative Therapies Dresden (CRTD), Technische Universität Dresden (TU Dresden), Dresden, Germany; Institute of Molecular and Clinical Ophthalmology Basel, Switzerland; Department of Ophthalmology, University of Basel, Switzerland

**Keywords:** liver, scRNA-seq, regeneration, human, portal vein embolization

## Abstract

The liver has the remarkable capacity to regenerate. In the clinic, this capacity can be induced by portal vein embolization (PVE), which redirects portal blood flow resulting in liver hypertrophy in locations with increased blood supply, and atrophy of embolized segments. Here we apply single-cell and single-nucleus transcriptomics on healthy, hypertrophied, and atrophied patient-derived liver samples to explore cell states in the liver during regeneration. We first establish an atlas of cell subtypes from the healthy human liver using fresh and frozen tissues, and then compare post-PVE samples with their reference counterparts. We find that PVE alters portal-central zonation of hepatocytes and endothelial cells. Embolization upregulates expression programs associated with development, cellular adhesion and inflammation across cell types. Analysis of interlineage crosstalk revealed key roles for immune cells in modulating regenerating tissue responses. Altogether, our data provides a rich resource for understanding homeostatic mechanisms arising during human liver regeneration and degeneration.
