## Extended Data Tables for "Cell atlas of the regenerating human liver after portal vein embolization": SupplementaryTable1.xlsx

### Sheet: Sheet1
Supplementary Table 1: Information about liver donors and experiments. Donors of healthy tissues include information of associated medical conditions. Donors of post-PVE samples include information on time span of PVE.
Healthy tissue samples
Donor	Sex	Age	Disease diagnosis	sc RNA-seq	sn RNA-seq
1	F	53	Hemangioma	sc_H1	sn_H1
2	F	29	Echinococcal disease	sc_H2
3	F	37	Hemangioma	sc_H3	sn_H3
4	F	48	Focal nodular hyperplasia		sn_H4
Post-PVE samples
Donor	Sex	Age	Disease diagnosis (weeks since PVE)	sc RNA-seq	sn RNA-seq
1	F	45	Polycystic liver disease (PVE 8.5)	sc_R1
				sc_E1
2	M	73	Colorectal cancer liver metastases (PVE 2.5)	sc_R2
				sc_E2
3	M	41	Colorectal cancer liver metastases (PVE 4.5)	sc_R3
				sc_E3
4	F	49	Colorectal cancer liver metastases (PVE 4.5)	sc_R4
				sc_E4
5	F	63	Bile duct stricture (PVE 5.5)	sc_R5
				sc_E5
6	M	79	Hepatocellular carcinoma (PVE 8)	sc_R6
				sc_E6
