## Extended Data Tables for "Cell atlas of the regenerating human liver after portal vein embolization": SupplementaryTable2.xlsx

### Sheet: Sheet1
Supplementary Table 2: Number of detected cell types across donors in sn RNA-seq datasets
Identifier (Table 1)	Cell type
	Cholangiocytes	Endothelial cells	Hepatocytes	Immune cells	Mesenchymal cells
sn_H1	991 (29.5%)	755 (22.5%)	1050 (31.3%)	91 (2.7%)	468 (13.9%)
sn_H3	165 (7.7%)	468 (21.9%)	1257 (58.9%)	121 (5.7%)	124 (5.8%)
sn_H4	1358 (34.7%)	1044 (26.7%)	575 (14.7%)	552 (14.1%)	381 (9.7%)
