## Extended Data Tables for "Cell atlas of the regenerating human liver after portal vein embolization": SupplementaryTable3.xlsx

### Sheet: Sheet1
Supplementary Table 3: Number of detected cell types across donors in sc RNA-seq datasets
Identifier (Table 1)	Cell type
	Cholangiocytes	Endothelial cells	Hepatocytes	Immune cells	Mesenchymal cells
sc_H1	917 (11%)	1221 (14%)	4605 (54%)	1815 (21%)	9 (0%)
sc_H2	173 (4%)	343 (9%)	2591 (66%)	810 (21%)	2 (0%)
sc_H3	1470 (17%)	1329 (15%)	4578 (52%)	1340 (15%)	12 (0%)
sc_R1	180 (4%)	655 (13%)	3130 (62%)	1042 (21%)	1 (0%)
sc_R2	135 (3%)	165 (4%)	2392 (54%)	1694 (39%)	6 (0%)
sc_R3	243 (4%)	591 (10%)	4329 (72%)	777 (13%)	48 (1%)
sc_R4	209 (2%)	1028 (9%)	8253 (72%)	2014 (17%)	13 (0%)
sc_R5	398 (2%)	915 (6%)	13112 (82%)	1550 (10%)	35 (0%)
sc_R6	128 (3%)	225 (5%)	2082 (46%)	2119 (47%)	1 (0%)
sc_E1	346 (5%)	959 (14%)	4388 (65%)	1089 (16%)	10 (0%)
sc_E2	186 (2%)	692 (7%)	7660 (75%)	1663 (16%)	16 (0%)
sc_E3	41 (0%)	554 (6%)	7408 (80%)	1229 (13%)	0 (0%)
sc_E4	112 (2%)	1084 (20%)	2930 (53%)	1346 (25%)	5 (0%)
sc_E5	597 (5%)	1021 (9%)	8137 (72%)	1519 (13%)	28 (0%)
sc_E6	306 (3%)	1170 (10%)	8034 (69%)	2157 (18%)	8 (0%)
