## Extended Data Tables for "Cell atlas of the regenerating human liver after portal vein embolization": SupplementaryTable8.xlsx

### Sheet: Sheet1
Supplementary Table 8: Information about sc RNA-seq experiments and summary metrics
Identifier (Table 1)	Experiment	Recovered cells (targetted)	Sequencing saturation (%)	Mean number of detected reads per cell (95% CI)	Mean number of detected genes per cell (95% CI)	Number of total reads
Healthy condition
sc_H1	Hepatocytes	4,144 (8,000)	61.2	14.741	2.254	59,332,299
				(3,588-28,833)	(909-3,431)
	NPCs	3,830 (8,000)	74.1	7.016	1.854	26,030,130
				(3,203-25,590)	(845-3,568)
	Mix of EKS	2,768 (8,000)	73.4	8.873	1.98	23,859,722
				(3,409-30,247)	(152-4,026)
sc_H2	Hepatocytes	3,100 (7,000)	57.1	16.882	2.44	50,983,285
				(4,553-36,813)	(715-3,951)
	NPCs	1,822 (7,000)	79.2	9.171	2.129	16,048,742
				(3,796-35,566)	(1,083-4,022)
sc_H3	Hepatocytes	5,657 (6,000)	44.2	7.43	1.381	40,946,935
				(1,864-14,928)	(427-2,219)
	NPCs	5,407 (6,000)	44.3	5.05	1.499	26,500,851
				(2,159-17,301)	(698-2,955)
Medical condition: regenerating and embolized
sc_R1	Hepatocytes	2,020 (7,000)	73.5	15.931	2.419	64,375,592
				(3,575-37,276)	(870-4,222)
	NPCs	2,301 (7,000)	86.7	5.086	1.633	11,703,079
				(2,027-14,804)	(718-3,595)
sc_E1	Hepatocytes	2,840 (7,000)	73.0	10.512	1.729	59,707,352
				(1,929-37,664)	(648-3,855)
	NPCs	2,683 (7,000)	78.6	6.884	1.914	18,471,042
				(3,009-22,963)	(989-3,667)
sc_R2	Hepatocytes	2,386 (6,000)	62.9	14.168	2.168	33,805,176
				(3,139-27,309)	(599-3,244)
	NPCs	2,957 (6,000)	63.0	8.86	1.992	26,197,942
				(3,216-27,346)	(789-3,559)
sc_E2	Hepatocytes	8,970 (6,000)	53.6	5.174	1.067	46,409,155
				(1,476-10,835)	(520-1,713)
	NPCs	4,716 (6,000)	51.2	6.482	1.553	30,567,910
				(2,220-17,771)	(632-2,797)
sc_R3	Hepatocytes	12,280 (9,000)	44.4	5.224	843	64,154,465
				(1,877-14,019)	(101-2,180)
	NPCs	2,578 (8,000)	61.9	7.718	1.673	19,898,200
				(3,317-29,618)	(102-4,007)
sc_E3	Hepatocytes	10,175 (9,000)	44.2	6.36	1.212	64,713,485
				(1,850-14,238)	(234-2,127)
	NPCs	2,446 (8,000)	62.9	8.225	1.847	20,118,721
				(3,308-30,317)	(148-3,869)
sc_R4	Hepatocytes	21,753 (8,000)	44.2	2.23	562	48,502,679
				(621-4,785)	(86-1,109)
	NPCs	7,769 (8,000)	44.4	6.144	1.614	47,735,646
				(578-29,636)	(264-4,083)
sc_E4	Hepatocytes	13,142 (8,000)	44.4	1.146	317	15,065,366
				(534-3,317)	(176-698)
	NPCs	8,442 (8,000)	44.3	4.6	1.228	38,829,942
				(531-14,976)	(206-2,770)
sc_R5	Hepatocytes	27,553 (8,000)	44.3	3.524	817	97,090,373
				(715-7,153)	(196-1,372)
	NPCs	7,461 (8,000)	33.3	6.144	1.614	47,735,646
				(578-29,636)	(264-4,083)
sc_E5	Hepatocytes	25,096 (8,000)	4.0	2.07	583	51,941,675
				(545-5,036)	(125-1,209)
	NPCs	9,211 (8,000)	44.3	5.417	1.373	49,895,464
				(521-18,347)	(167-3,391)
sc_R6	Hepatocytes	48,611 (8,000)	31.3	1.327	350	64,520,423
				(429-3,014)	(134-796)
	NPCs	4,381 (8,000)	59.3	4.567	1.331	20,009,608
				(538-16,820)	(148-3,749)
sc_E6	Hepatocytes	18,582 (8,000)	28.8	2.949	761	54,803,989
				(645-5,694)	(140-1,342)
	NPCs	8,632 (8,000)	27.7	5.044	1.304	43,535,961
				(517-19,649)	(102-3,147)
