## Extended Data Tables for "Cell atlas of the regenerating human liver after portal vein embolization": SupplementaryTable9.xlsx

### Sheet: Sheet1
Extended Data Table 9. Unconjugated primary as well as secondary antibodies for immunohistochemical stainings of liver lobule zonation markers. Summary of antibodies including antigen, conjugate, isotype and host species, dilution, as well as incubation time and temperature.
Primary Antibodies1
Antigen	Isotype	Host species	Dilution	Incubation time	Incubation temperature
GLUL	monoclonal	Rabbit	1:250	overnight	4 ˚C
CYP3A4	polyclonal	Rabbit	1:250	overnight	4 ˚C
IGFBP2	monoclonal	Rabbit	0.145833	overnight	4 ˚C
SAA1/2	monoclonal	Rabbit	1:1000	overnight	4 ˚C
HAL	polyclonal	Rabbit	1:250	overnight	4 ˚C
Secondary Antibodies2
Antigen	Conjugated	Host species	Dilution	Incubation Time	Incubation Temperature
Rabbit-IgG	Peroxidase	Donkey	0.180556	2 h	RT
(used for IHC)
Rabbit-IgG	ALEXA 647	Donkey	0.388889	1 h	RT
(used for IF)
