## Extended Data Tables for "Cell atlas of the regenerating human liver after portal vein embolization": SupplementaryTable10.xlsx

### Sheet: Sheet1
Supplementary Table 10: Sample information on the 10X Genomics used chemistry and Cell Ranger version
	Chemistry Single Cell 3' v2	Chemistry Single Cell 3' v3
Cell Ranger v2.0.0	sc_H1-H3
	sc_R1-R3, sc_E1-E3
Cell Ranger v3.0.2		sc_R4-R6, sc_E4-E6
		sn_H1, sn_H3, sn_H4
