## Extended Data Tables for "Cell atlas of the regenerating human liver after portal vein embolization": SupplementaryTable11.xlsx

### Sheet: Sheet1
Supplementary Table 11: Thresholds for quality-control filtering the scRNA-seq samples (see Methods). EKS - sorted endothelial, Kupffer and Stellate cells; NPC - sorted non-parenchymal cells; HEP - sorted hepatocytes; MT - mitochondrial
Sample Name	Donor	Condition	Fraction	Replicate	max scrublet score (per cell)	max scrublet score (cluster average)	max MT gene %	min #UMI	min #genes	max #UMI	max #genes
sc_H1.EKS.Exp1	H1	healthy	EKS	1	0.25	0.3	15	1000	800	40000	6000
sc_H1.NPC.Exp1	H1	healthy	NPC	1	0.25	0.3	15	1000	800	40000	6000
sc_H1.HEP.Exp1	H1	healthy	HEP	1	0.3	0.3	40	1000	800	40000	6000
sc_H2.HEP.Exp1	H2	healthy	HEP	1	0.3	0.3	40	1000	800	40000	6000
sc_H2.NPC.Exp1	H2	healthy	NPC	1	0.25	0.3	15	1000	800	40000	6000
sc_H3.HEP.Exp1	H3	healthy	HEP	1	0.3	0.3	40	1000	800	40000	6000
sc_H3.NPC.Exp1	H3	healthy	NPC	1	0.25	0.3	15	1000	800	40000	6000
sc_E1.HEP.Exp2	E1/R1	embolised	HEP	2	0.35	0.35	25	1000	800	40000	6000
sc_R1.HEP.Exp2	E1/R1	regenerating	HEP	2	0.35	0.35	25	1000	800	50000	8000
sc_E1.HEP.Exp1	E1/R1	embolised	HEP	1	0.3	0.35	25	1000	800	40000	6000
sc_R1.HEP.Exp1	E1/R1	regenerating	HEP	1	0.4	0.35	25	1000	800	40000	6000
sc_E2.HEP.Exp1	E2/R2	embolised	HEP	1	0.3	0.35	20	1000	800	40000	6000
sc_R2.HEP.Exp1	E2/R2	regenerating	HEP	1	0.5	0.35	20	1000	800	40000	6000
sc_E2.NPC.Exp1	E2/R2	embolised	NPC	1	0.25	0.35	20	1000	800	40000	6000
sc_R2.NPC.Exp1	E2/R2	regenerating	NPC	1	0.25	0.35	20	1000	800	40000	6000
sc_E1.NPC.Exp1	E1/R1	embolised	NPC	1	0.25	0.35	20	1000	800	40000	6000
sc_R1.NPC.Exp1	E1/R1	regenerating	NPC	1	0.25	0.35	20	1000	800	40000	6000
sc_E3.HEP.Exp1	E3/R3	embolised	HEP	1	0.3	0.35	30	1000	800	40000	6000
sc_R3.HEP.Exp1	E3/R3	regenerating	HEP	1	0.3	0.35	30	1000	800	40000	6000
sc_E3.NPC.Exp1	E3/R3	embolised	NPC	1	0.25	0.35	20	1000	800	40000	6000
sc_R3.NPC.Exp1	E3/R3	regenerating	NPC	1	0.25	0.35	20	1000	800	40000	6000
sc_E4.HEP.Exp1	E4/R4	embolised	HEP	1	0.4	0.35	40	1000	450	40000	6000
sc_R4.HEP.Exp1	E4/R4	regenerating	HEP	1	0.4	0.35	40	1000	750	40000	6000
sc_E4.NPC.Exp1	E4/R4	embolised	NPC	1	0.25	0.35	25	1000	800	40000	6000
sc_R4.NPC.Exp1	E4/R4	regenerating	NPC	1	0.25	0.35	25	1000	800	40000	6000
sc_E5.HEP.Exp1	E5/R5	embolised	HEP	1	0.4	0.35	25	1000	750	40000	6000
sc_R5.HEP.Exp1	E5/R5	regenerating	HEP	1	0.4	0.35	25	1000	750	40000	6000
sc_E5.NPC.Exp1	E5/R5	embolised	NPC	1	0.25	0.35	25	1000	800	40000	6000
sc_R5.NPC.Exp1	E5/R5	regenerating	NPC	1	0.25	0.35	25	1000	800	40000	6000
sc_E6.HEP.Exp1	E6/R6	embolised	HEP	1	0.4	0.35	25	1000	750	40000	6000
sc_R6.HEP.Exp1	E6/R6	regenerating	HEP	1	0.4	0.35	25	1000	700	40000	6000
sc_E6.NPC.Exp1	E6/R6	embolised	NPC	1	0.25	0.35	25	1000	800	40000	6000
sc_R6.NPC.Exp1	E6/R6	regenerating	NPC	1	0.25	0.35	25	1000	800	40000	6000
