## Extended Data Tables for "Cell atlas of the regenerating human liver after portal vein embolization": SupplementaryTable12.xlsx

### Sheet: Sheet1
Supplementary Table 12: Information about sn RNA-seq experiments and summary metrics
Identifier (Table 1)	Maximum targeted recovered nuclei	Sequencing saturation (%)	Mean number of detected reads per nucleus (95% CI)	Mean number of detected genes per nucleus (95% CI)	Number of total reads
sn_H1	3,400	86.9	602 (240-1,925)	465 (216-1,205)	2,511,625
sn_H3	2,219	70.8	762 (301-2,404)	552 (256-1,441)	1,967,867
sn_H4	4,115	93.4	268 (112-762)	221 (102-548)	1,290,989
